# Human metabolites modulate antifungal efficacy and reveal creatinine-mediated antagonism of flucytosine

**DOI:** 10.64898/2026.06.12.731662

**Authors:** Johannes Hartl, Andrea Lehmann, Fiona Wahl, Markus Ralser

## Abstract

Clearing fungal infections can fail, even when the causative pathogen is susceptible to antifungal drugs in vitro. The reasons for this discrepancy often remain unclear. Here, we report that human metabolites affect antifungal drug efficacy. Studying *Saccharomyces cerevisiae,* we observed that human serum and common growth supplements alter the minimal inhibitory concentrations (MIC) across major antifungal classes, including fluconazole (FLC) and flucytosine (5-FC). To identify causal metabolites, we generated a library reflecting the physiological concentrations of 67 abundant blood metabolites. Assessing their impact on fungal fitness in the presence of antifungals revealed that creatinine, owing to its structural similarity to 5-FC, reduced the uptake and efficacy of 5-FC in *S. cerevisiae, Candida albicans,* and *Nakaseomyces glabratus*. Notably, 5-FC efficacy in urinary tract infections can be limited, and creatinine is highly concentrated in urine. We show that creatinine levels in urine increase the MIC of 5-FC in *N. glabratus* by approximately 100-fold, while reducing creatinine concentration in urine enhances 5-FC efficacy. Together, our findings highlight that drug interactions with creatinine and other human metabolites can strongly influence the activity of antifungals.
