## Supplementary Table 1 for "Human metabolites modulate antifungal efficacy and reveal creatinine-mediated antagonism of flucytosine"

### Sheet: Sheet1
metabolite.name	unit.concentration	studies.n	median.concentration	mean.concentration	sd.concentration	biospecimen	inchikey	smiles	category	stock.concentration	from.liquid	comment
Urea	uM	6	5302.3	5046.9	1650.5	Blood	XSQUKJJJFZCRTK-UHFFFAOYSA-N	NC(N)=O	miscellaneous	100x	0
D-Xylose	uM	2	2443.1	2443.1	913	Blood	SRBFZHDQGSBBOR-IOVATXLUSA-N	O[C@@H]1COC(O)[C@H](O)[C@H]1O	carbohydrate	100x	0
L-Lactic acid	uM	6	1499.7	1542.6	826.2	Blood	JVTAAEKCZFNVCJ-REOHCLBHSA-N	C[C@H](O)C(O)=O	organic acid	500x	1
L-Glutamine	uM	11	578	564.1	84.3	Blood	ZDXPYRJPNDTMRX-VKHMYHEASA-N	N[C@@H](CCC(N)=O)C(O)=O	proteinogenic amino acid	100x	0
D-Alanine	uM	2	446.8	446.8	3	Blood	QNAYBMKLOCPYGJ-UWTATZPHSA-N	C[C@@H](N)C(O)=O	amino acid	100x	0
L-Alanine	uM	8	380.1	384.8	116.4	Blood	QNAYBMKLOCPYGJ-REOHCLBHSA-N	C[C@H](N)C(O)=O	proteinogenic amino acid	100x	0
Uric acid	uM	16	285.5	289.5	93.3	Blood	LEHOTFFKMJEONL-UHFFFAOYSA-N	O=C1NC2=C(N1)C(=O)NC(=O)N2	miscellaneous	100x	0	dissolve in NaOH
Glycine	uM	11	242	241.7	65.5	Blood	DHMQDGOQFOQNFH-UHFFFAOYSA-N	NCC(O)=O	proteinogenic amino acid	100x	0
L-Valine	uM	12	222.7	216.9	45.9	Blood	KZSNJWFQEVHDMF-BYPYZUCNSA-N	CC(C)[C@H](N)C(O)=O	proteinogenic amino acid	100x	0
L-Lysine	uM	11	188	191.5	90.1	Blood	KDXKERNSBIXSRK-YFKPBYRVSA-N	NCCCC[C@H](N)C(O)=O	proteinogenic amino acid	100x	0
L-Proline	uM	7	177.5	177.7	40.3	Blood	ONIBWKKTOPOVIA-BYPYZUCNSA-N	OC(=O)[C@@H]1CCCN1	proteinogenic amino acid	100x	0
D-Glucuronic acid	uM	2	165	165	0	Blood	AEMOLEFTQBMNLQ-WAXACMCWSA-N	O[C@H]1O[C@@H]([C@@H](O)[C@H](O)[C@H]1O)C(O)=O	carbohydrate	100x	0
L-Leucine	uM	10	136.6	136.1	53	Blood	ROHFNLRQFUQHCH-YFKPBYRVSA-N	CC(C)C[C@H](N)C(O)=O	proteinogenic amino acid	100x	0
L-Threonine	uM	9	127.9	140.4	50.2	Blood	AYFVYJQAPQTCCC-GBXIJSLDSA-N	C[C@@H](O)[C@H](N)C(O)=O	proteinogenic amino acid	500x	0
L-Cysteine	uM	6	124.5	121	103.1	Blood	XUJNEKJLAYXESH-REOHCLBHSA-N	N[C@@H](CS)C(O)=O	proteinogenic amino acid	500x	0
L-Serine	uM	12	121	124.9	51.8	Blood	MTCFGRXMJLQNBG-REOHCLBHSA-N	N[C@@H](CO)C(O)=O	proteinogenic amino acid	500x	0
Citric acid	uM	5	114.2	108.9	58	Blood	KRKNYBCHXYNGOX-UHFFFAOYSA-N	OC(=O)CC(O)(CC(O)=O)C(O)=O	organic acid	100x	0
L-Cystine	uM	5	109	101.2	21.8	Blood	LEVWYRKDKASIDU-IMJSIDKUSA-N	N[C@@H](CSSC[C@H](N)C(O)=O)C(O)=O	amino acid	500x	0	dissolve in HCl
Acetylglycine	uM	2	89.6	89.6	28.1	Blood	OKJIRPAQVSHGFK-UHFFFAOYSA-N	CC(=O)NCC(O)=O	amino acid	500x	0
L-Arginine	uM	16	89	93.7	43	Blood	ODKSFYDXXFIFQN-BYPYZUCNSA-N	N[C@@H](CCCNC(N)=N)C(O)=O	proteinogenic amino acid	500x	0
L-Histidine	uM	17	89	100.6	40.2	Blood	HNDVDQJCIGZPNO-YFKPBYRVSA-N	N[C@@H](CC1=CN=CN1)C(O)=O	proteinogenic amino acid	500x	0
Creatinine	uM	17	72	69.8	22.4	Blood	DDRJAANPRJIHGJ-UHFFFAOYSA-N	CN1CC(=O)NC1=N	amino acid	500x	0
Taurine	uM	11	70	87.1	42.6	Blood	XOAAWQZATWQOTB-UHFFFAOYSA-N	NCCS(O)(=O)=O	amino acid	500x	0
Formic acid	uM	6	69.7	86.9	81.3	Blood	BDAGIHXWWSANSR-UHFFFAOYSA-N	OC=O	organic acid	500x	1
Methanol	uM	4	69.2	163.5	203.6	Blood	OKKJLVBELUTLKV-UHFFFAOYSA-N	CO	miscellaneous	500x	1
Ornithine	uM	13	65	61	24	Blood	AHLPHDHHMVZTML-BYPYZUCNSA-N	NCCC[C@H](N)C(O)=O	amino acid	500x	0
Pyruvic acid	uM	8	64	55.3	17.1	Blood	LCTONWCANYUPML-UHFFFAOYSA-N	CC(=O)C(O)=O	organic acid	500x	1
D-Galactose	uM	2	63.6	63.6	34.9	Blood	WQZGKKKJIJFFOK-PHYPRBDBSA-N	OC[C@H]1O[C@H](O)[C@H](O)[C@@H](O)[C@H]1O	carbohydrate	500x	0
L-Isoleucine	uM	12	63	63.4	17.1	Blood	AGPKZVBTJJNPAG-WHFBIAKZSA-N	CC[C@H](C)[C@H](N)C(O)=O	proteinogenic amino acid	500x	0
L-Tyrosine	uM	11	62.9	75.2	34.7	Blood	OUYCCCASQSFEME-QMMMGPOBSA-N	N[C@@H](CC1=CC=C(O)C=C1)C(O)=O	proteinogenic amino acid	100x	0
L-Phenylalanine	uM	14	60	68.4	30.4	Blood	COLNVLDHVKWLRT-QMMMGPOBSA-N	N[C@@H](CC1=CC=CC=C1)C(O)=O	proteinogenic amino acid	100x	0
3-Hydroxybutyric acid	uM	14	55	82	80.5	Blood	WHBMMWSBFZVSSR-GSVOUGTGSA-N	C[C@@H](O)CC(O)=O	organic acid	500x	1
L-Tryptophan	uM	9	54.5	58.3	15.4	Blood	QIVBCDIJIAJPQS-VIFPVBQESA-N	N[C@@H](CC1=CNC2=C1C=CC=C2)C(O)=O	proteinogenic amino acid	100x	0
D-Mannose	uM	2	51.5	51.5	17.7	Blood	WQZGKKKJIJFFOK-PQMKYFCFSA-N	OC[C@H]1O[C@H](O)[C@@H](O)[C@@H](O)[C@@H]1O	carbohydrate	500x	0
Nicotinic acid	uM	2	51.2	51.2	2.9	Blood	PVNIIMVLHYAWGP-UHFFFAOYSA-N	OC(=O)C1=CN=CC=C1	organic acid	500x	0
Phenylacetic acid	uM	9	50.3	50	18	Blood	WLJVXDMOQOGPHL-UHFFFAOYSA-N	OC(=O)CC1=CC=CC=C1	organic acid	500x	0
Glycerol	uM	9	50	147.3	156	Blood	PEDCQBHIVMGVHV-UHFFFAOYSA-N	OCC(O)CO	miscellaneous	500x	1
Acetone	uM	6	48.6	53.8	27.2	Blood	CSCPPACGZOOCGX-UHFFFAOYSA-N	CC(C)=O	miscellaneous	500x	1
L-Asparagine	uM	9	47	47.4	16.5	Blood	DCXYFEDJOCDNAF-REOHCLBHSA-N	N[C@@H](CC(N)=O)C(O)=O	proteinogenic amino acid	500x	0
L-Glutamic acid	uM	10	46.1	57	38.4	Blood	WHUUTDBJXJRKMK-VKHMYHEASA-N	N[C@@H](CCC(O)=O)C(O)=O	proteinogenic amino acid	100x	0
Betaine	uM	8	44.2	45.7	24.1	Blood	KWIUHFFTVRNATP-UHFFFAOYSA-O	C[N+](C)(C)CC(O)=O	organic acid	500x	0
Creatine	uM	8	43.7	49.9	21.1	Blood	CVSVTCORWBXHQV-UHFFFAOYSA-N	CN(CC(O)=O)C(N)=N	amino acid	100x	0
Glycogen	uM	2	41.2	41.2	3	Blood	BYSGBSNPRWKUQH-UJDJLXLFSA-N	OC[C@H]1O[C@H](OC[C@H]2O[C@H](O[C@H]3[C@H](O)[C@@H](O)[C@@H](O)O[C@@H]3CO)[C@H](O)[C@@H](O)[C@@H]2O[C@H]2O[C@H](CO)[C@@H](O)[C@H](O)[C@H]2O)[C@H](O)[C@@H](O)[C@@H]1O	miscellaneous	100x	0
D-Fructose	uM	2	39.5	39.5	12	Blood	RFSUNEUAIZKAJO-ARQDHWQXSA-N	OC[C@H]1O[C@](O)(CO)[C@@H](O)[C@@H]1O	carbohydrate	500x	0
Trimethylamine N-oxide	uM	2	38.3	38.3	0.7	Blood	UYPYRKYUKCHHIB-UHFFFAOYSA-N	C[N+](C)(C)[O-]	miscellaneous	500x	0
L-Carnitine	uM	9	38.2	35.5	9	Blood	PHIQHXFUZVPYII-ZCFIWIBFSA-N	C[N+](C)(C)C[C@H](O)CC([O-])=O	miscellaneous	500x	0
Citrulline	uM	9	37	34.2	8	Blood	RHGKLRLOHDJJDR-BYPYZUCNSA-N	N[C@@H](CCCNC(N)=O)C(O)=O	amino acid	500x	0
Acetic acid	uM	4	36.1	42.1	19.2	Blood	QTBSBXVTEAMEQO-UHFFFAOYSA-N	CC(O)=O	organic acid	500x	0
Ascorbic acid	uM	10	35.7	36.1	19.7	Blood	CIWBSHSKHKDKBQ-JLAZNSOCSA-N	[H][C@@]1(OC(=O)C(O)=C1O)[C@@H](O)CO	miscellaneous	500x	0
Thiocyanate	uM	3	30.7	31.8	27.4	Blood	ZMZDMBWJUHKJPS-UHFFFAOYSA-M	[S-]C#N	miscellaneous	500x	0
Ketoleucine	uM	3	28	26.5	7.9	Blood	BKAJNAXTPSGJCU-UHFFFAOYSA-N	CC(C)CC(=O)C(O)=O	organic acid	500x	1
L-Methionine	uM	13	25.4	23.7	8.7	Blood	FFEARJCKVFRZRR-BYPYZUCNSA-N	CSCC[C@H](N)C(O)=O	proteinogenic amino acid	100x	0
L-alpha-Aminobutyric acid	uM	4	22	22.5	1.9	Blood	QWCKQJZIFLGMSD-VKHMYHEASA-N	CC[C@H](N)C(O)=O	amino acid	500x	0
Mannitol	uM	2	20.6	20.6	19	Blood	FBPFZTCFMRRESA-KVTDHHQDSA-N	OC[C@@H](O)[C@@H](O)[C@H](O)[C@H](O)CO	carbohydrate	100x	0
D-Aspartic acid	uM	2	20.5	20.5	0.7	Blood	CKLJMWTZIZZHCS-UWTATZPHSA-N	N[C@H](CC(O)=O)C(O)=O	amino acid	500x	0
3-Methyl-2-oxovaleric acid	uM	2	20.4	20.4	3.3	Blood	JVQYSWDUAOAHFM-BYPYZUCNSA-N	CC[C@H](C)C(=O)C(O)=O	organic acid	500x	0
L-Aspartic acid	uM	5	20	15.2	7.4	Blood	CKLJMWTZIZZHCS-REOHCLBHSA-N	N[C@@H](CC(O)=O)C(O)=O	proteinogenic amino acid	100x	0
2-Hydroxybutyric acid	uM	4	17.4	24.2	21.8	Blood	AFENDNXGAFYKQO-VKHMYHEASA-N	CC[C@H](O)C(O)=O	organic acid	500x	0
Ethanol	uM	3	15	18.3	20.2	Blood	LFQSCWFLJHTTHZ-UHFFFAOYSA-N	CCO	miscellaneous	500x	1
Trimethylamine	uM	2	13.5	13.5	18.5	Blood	GETQZCLCWQTVFV-UHFFFAOYSA-N	CN(C)C	miscellaneous	500x	0
4-Hydroxyproline	uM	5	13	13	5.9	Blood	PMMYEEVYMWASQN-DMTCNVIQSA-N	O[C@H]1CN[C@@H](C1)C(O)=O	amino acid	500x	0
Benzoic acid	uM	8	12.9	20.8	23.1	Blood	WPYMKLBDIGXBTP-UHFFFAOYSA-N	OC(=O)C1=CC=CC=C1	organic acid	500x	0
Glutathione	uM	5	12.8	171	352.2	Blood	RWSXRVCMGQZWBV-WDSKDSINSA-N	N[C@@H](CCC(=O)N[C@@H](CS)C(=O)NCC(O)=O)C(O)=O	amino acid	500x	0
Succinic acid	uM	4	12.4	13.6	7.8	Blood	KDYFGRWQOYBRFD-UHFFFAOYSA-N	OC(=O)CCC(O)=O	organic acid	500x	0
Malonic acid	uM	5	12.3	9.3	6.1	Blood	OFOBLEOULBTSOW-UHFFFAOYSA-N	OC(=O)CC(O)=O	organic acid	500x	0
Dimethylamine	uM	4	11.7	18.3	21.7	Blood	ROSDSFDQCJNGOL-UHFFFAOYSA-N	CNC	miscellaneous	500x	0
Phenylacetylglutamine	uM	2	10.6	10.6	10.2	Blood	JFLIEFSWGNOPJJ-JTQLQIEISA-N	NC(=O)CC[C@H](NC(=O)CC1=CC=CC=C1)C(O)=O	organic acid	100x	0
